# A fungal RNA-dependent RNA polymerase is a novel player in plant infection and cross-kingdom RNA interference

**DOI:** 10.1101/2023.06.02.543307

**Authors:** An-Po Cheng, Bernhard Lederer, Lorenz Oberkofler, Lihong Huang, Fabian Platten, Florian Dunker, Constance Tisserant, Arne Weiberg

**Affiliations:** Institute of Genetics, Faculty of Biology, Ludwig Maximilian University of Munich, 82152 Martinsried, Germany; GMU-GIBH Joint School of Life Sciences, The Guangdong-Hong Kong-Macau Joint Laboratory for Cell Fate Regulation and Diseases, Guangzhou Medical University

**Author notes:** Correspondence: Arne Weiberg.

## Abstract

Small RNAs act as fungal pathogen effectors that silence host target genes to promote infection, a virulence mechanism termed cross-kingdom RNA interference (RNAi). The essential pathogen factors of cross-kingdom small RNA production are largely unknown. We here characterized the RNA-dependent RNA polymerase (RDR)1 in the fungal plant pathogen *Botrytis cinerea* that is required for pathogenicity and cross-kingdom RNAi. *B. cinerea bcrdr1* knockout (ko) mutants exhibited reduced pathogenicity and loss of cross-kingdom small RNAs. We developed a novel “switch-on” GFP reporter to study cross-kingdom RNAi in real-time within the living plant tissue which highlighted that *bcrdr1* ko mutants were compromised in cross-kingdom RNAi. Moreover, blocking seven pathogen cross-kingdom small RNAs by expressing a short-tandem target mimic RNA in transgenic *Arabidopsis thaliana* led to reduced infection levels of the fungal pathogen *B. cinerea* and the oomycete pathogen *Hyaloperonospora arabidopsidis*. These results demonstrate that cross-kingdom RNAi is significant to promote host infection and making pathogen small RNAs an effective target for crop protection.
