## Supplementary material for "A fungal RNA-dependent RNA polymerase is a novel player in plant infection and cross-kingdom RNA interference": Table S1

### Sheet: 工作表1
Primer Name	Sequence	Note
RDR1-ko-F	GGCATTCGTATTGGTGATAGG	Genotyping primers
RDR1-ko-R	GGCGCGGAAAGACCTTTAATA
RDR1-position-F	GAAGAGGAGGAACCGTGAGAA
RDR1-position-R	ATATCCTCTTGACACCGCTCC
TtrpC inner REV	TACGAGACTGAGGAATCCGC
RDR1-position-2-R	CCAACTCCTTCTCGAACAACC
Bc-siR3.1 RT	GTCGTATCCAGTGCAGGGTCCGAGGTATTCGCACTGGATACGACGCCCAC	sRNA specific reverse transcription primers
Bc-siR3.2 RT	GTCGTATCCAGTGCAGGGTCCGAGGTATTCGCACTGGATACGACACTCAC
Bc-siR20 RT	GTCGTATCCAGTGCAGGGTCCGAGGTATTCGCACTGGATACGACAATCAG
Bc-siR5 RT	GTCGTATCCAGTGCAGGGTCCGAGGTATTCGCACTGGATACGACAAGTAT
Bc-siR3.1 FOR	GCGGCGGTTGTGGATCTTGTA	stem-loop PCR sRNA specific forward primers
Bc-siR3.2 FOR	GCGGCGGTACATTGTGGATCT
Bc-siR20 FOR	GCGGCGGTAGTGTTCTTGTTTT
Bc-siR5 FOR	CTCGCTTTTGACTCGGAATG
sRNA universal REV	GTATCCAGTGCAGGGTCCGAGGT	stem-loop PCR universal reverse primers
Sl-ACT2 FOR	AGATGGGGCTATGAAAGAAGG	qRT-PCR primers
Sl-ACT2 REV	AACAACACAATCACTCTCCG
sl-VPS RT-FOR	CTTCGTGACCCACCTGCAAC
sl-VPS RT-REV	GCTCCTGATGCGTGTTTTGA
Sl-MPKKK4 RT F	CACTAGTCACGGTCTGAAGTCTGAC
Sl-MPKKK4 RT R	GGGTTCAGGTCAAACGATGGGCTCA
sl-BHLH RT-FOR	ACAAGCAATGGTGGGGTAACT
sl-BHLH RT-REV	TGGCTTCTGACAAGACGGAG
Sl-PI I Fw	GAAACTCTCATGGCACGAA
Sl-PI I rev	CCTTCGCACATCAAGTTAGAG
Sl-PI II Fw	TACTTGTAAGCGCGGTGGAAC
Sl-PI II rev	TTTTGCGGACTTCCTTGTGAAC
AtAct RT FOR	CAGTGGTCGTACAACCGGTATT
AtAct RT REV	GTCTCTTACAATTTCCCGCTCT
AtPRXIIF RT FOR	CGGGCCACGGTCTGAGAGATG
AtPRXIIF RT REV	GATCTGTCCTAAGATGACTTC
AtMPK1 RT FOR	CACCTGGGATGTCTTTATCCAGAC
AtMPK1 RT REV	CATCTCCTCTCTCAAATCCTCATCTAC
AtWAK RT FOR	AGTGATGCGTTTTGTCGTGCGTGTG
AtWAK RT REV	CTTGATGATGCACCGGTTGGTGATA
AtPDF1.2 RT FOR	CTTGTTCTCTTTGCTGCTTTCGAC
AtPDF1.2 RT REV	TAGTTGCATGATCCATGTTTG
Bc-Tub RT FOR	GAGGTTGAGGACCAAATGCG
Bc-Tub RT REV	GGACATCTTGAGACCACGGG
BcGypsy1 RT FOR	GCTATCGACATCTTTCCACCCAC
BcGypsy1 RT REV	GGCATTAACTTCTTGTGGTATCG
BcGypsy3 RT FOR	CGAAGGGGTCACCACAGCGA
BcGypsy3 RT REV	CTCCCATCGCTGCTTTCGCA
RDR1-qPCR-F	GTTCGAGAAGGAGTTGGGC
RDR1-qPCR-R	TGCTTAGAGAGCTGCGG
RDR2-qPCR-F	GAAGTCACAGCAAGTCGGT
RDR2-qPCR-R	GGAAATGGATCGAGGAGATG
RDR3-qPCR-F	CCAGGCCCTCATGTCAAAATC
RDR3-qPCR-R	GGTAAAGCTGCCCGCAA
GFP_RT_FOR	AGAAGAACGGCATCAAGGTG
GFP_RT_REV	GTGCTCAGGTAGTGGTTGTC
Hpa_EF1α_FOR	TTGGTGGTTGCTTCGGGTGT
Hpa_EF1α_REV	TTGGGCGGGTTCAGGTTGT
Bc-RDR1-5UTR-FOR	ACGGTCTCAGCGG CGACAAACGCATTGAAAAC	Botrytis rdr1 knock-out cloning primers
Bc-RDR1-5UTR-REV	ACGGTCTCTGACA CGTTGCGATTACGAGGTTG
Bc-RDR1-3UTR-FOR	ACGGTCTCAGCGG TCAATCGACTCTCTCATAAAC
Bc-RDR1-3UTR-REV	ACGGTCTCTGACA CTTCTTCCCGCCTTCAATTC
BC_MPK_(+)	ATGGTCTCATCTGAACAATGATCAAGAAGATCCACAATGTGGGCACCAGAGACCAT	Arabidopsis reporter line sRNA binding site cloning primers
BC_MPK_(-)	ATGGTCTCTGGTGCCCACATTGTGGATCTTCTTGATCATTGTTCAGATGAGACCAT
DE_PRXIIF_(+)	ATGGTCTCAAAGGCAGCCTAGCTACAAGAGCCACATTGGAATCAGAGACCAT
DE_PRXIIF_(-)	ATGGTCTCTGGTGCCATGTGGCTCTTGTAGCTAGGCCATTGTTCAGATGAGACCAT
ProPRXIIF fwd	ATGGTCTCAGCGGGGAAGTTATATCTGATGATATT	Arabidopsis reporter line promoter for Csy4 cloning primers
ProPRXIIF frev	ATGGTCTCACAGACGCTGAAAATAAGATTAAGACC
STTM Hpa-sRNA2	AGGTCTCTTCTGGGAGTCCCGAGCTAAAATTAAAGAGTTGTTGTTGTTATGGTCTAATTTAAATATGGTCTAAAGAAGAAGAATGGAGTCCCGAGCTAAAATTAAAGAAGTATGAGACCA	Arabidopsis STTM line cloning primers
STTM Hpa-sRNA90	AGGTCTCTAGTAGCTAGTGTTCACTATGATCATAAAGTTGTTGTTGTTATGGTCTAATTTAAATATGGTCTAAAGAAGAAGAATGCTAGTGTTCACTATGATCATAAACACCTGAGACCA
STTM Bc-siR3.2	AGGTCTCTCACCACCTACAAGATCTACCACAATGTAGTTGTTGTTGTTATGGTCTAATTTAAATATGGTCTAAAGAAGAAGAATACCTACAAGATCTACCACAATGTAACTGTGAGACCA
STTM Bc-siR5	AGGTCTCTACTGAAGTATACATTCTACCGAGTCAAAGTTGTTGTTGTTATGGTCTAATTTAAATATGGTCTAAAGAAGAAGAATAAGTATACATTCTACCGAGTCAAAAAGGTGAGACCA
STTM ccm-miR12497b	GGTCTCTAAGGTTGGTATGCAACTAATCATGGTACAGTTGTTGTTGTTATGGTCTAATTTAAATATGGTCTAAAGAAGAAGAATTTGGTATGCAACTAATCATGGTACACTACTGAGACC
STTM ccm-miR12480	GGTCTCTCTACTACCTATACGGCTAAGGAGAGGACAGTTGTTGTTGTTATGGTCTAATTTAAATATGGTCTAAAGAAGAAGAATTACCTATACGGCTAAGGAGAGGACACGTTTGAGACC
STTM Pi-miR8788	AGGTCTCTCGTTGCGTACCAAGCCTAGAACCAGCGCGTTGTTGTTGTTATGGTCTAATTTAAATATGGTCTAAAGAAGAAGAATGCGTACCAAGCCTAGAACCAGCGCAATCTGAGACCA
